# DprA recruits ComM to facilitate recombination during natural transformation in Gram-negative bacteria

**DOI:** 10.1101/2024.10.21.619469

**Authors:** Triana N. Dalia, Mérick Machouri, Céline Lacrouts, Yoann Fauconnet, Raphaël Guerois, Jessica Andreani, J. Pablo Radicella, Ankur B. Dalia

## Abstract

Natural transformation (NT) represents one of the major modes of horizontal gene transfer in bacterial species. During NT, cells can take up free DNA from the environment and integrate it into their genome by homologous recombination. While NT has been studied for >90 years, the molecular details underlying this recombination remain poorly understood. Recent work has demonstrated that ComM is an NT-specific hexameric helicase that promotes recombinational branch migration in Gram-negative bacteria. How ComM is loaded onto the post-synaptic recombination intermediate during NT, however, remains unclear. Another NT-specific recombination mediator protein that is ubiquitously conserved in both Gram-positive and Gram-negative bacteria is DprA. Here, we uncover that DprA homologs in Gram-negative species contain a C-terminal winged helix domain that is predicted to interact with ComM by AlphaFold. Using *Helicobacter pylori* and *Vibrio cholerae* as model systems, we demonstrate that ComM directly interacts with the DprA winged-helix domain, and that this interaction is critical for DprA to recruit ComM to the recombination site to promote branch migration during NT. These results advance our molecular understanding of recombination during this conserved mode of horizontal gene transfer. Furthermore, they demonstrate how structural modeling can help uncover unexpected interactions between well-studied proteins to provide deep mechanistic insight into the molecular coordination required for their activity.

**SIGNIFICANCE STATEMENT:** Bacteria can acquire novel traits like antibiotic resistance and virulence through horizontal gene transfer by natural transformation. During this process, cells take up free DNA from the environment and integrate it into their genome by homologous recombination. Many of the molecular details underlying this process, however, remain incompletely understood. In this study, we identify a new protein-protein interaction between ComM and DprA, two factors that promote homologous recombination during natural transformation in Gram-negative species. Through a combination of bioinformatics, structural modeling, cell biological assays, and complementary genetic approaches, we demonstrate that this interaction is required for DprA to recruit ComM to the site of homologous recombination.
