## Supplementary material for "DprA recruits ComM to facilitate recombination during natural transformation in Gram-negative bacteria": Dataset S1

### Sheet: Dataset S1
	Organism Name	Genome Accession	ComM homolog?	DprA homolog?	DprA C-term Winged Helix domain?	ComM/DprAC-term AF3 model*
	Vibrio cholerae	NC_002505 & NC_002506	YES	YES	YES (PFAM validation)	ipTM = 0.91; pTM = 0.85
	Haemophilus influenzae	NC_000907	YES	YES	YES (PFAM validation)	ipTM = 0.92; pTM = 0.86
	Buchnera aphidicola	NC_002528	NO	NO	n/a	-
	Escherichia coli	U00096	YES	YES	YES	ipTM = 0.78; pTM = 0.85
	Pseudmonas aeruginosa	AE004091	YES	YES	YES (PFAM validation)	ipTM = 0.9; pTM = 0.85
	Pseudomonas stutzeri	CP003725	YES	YES	YES (PFAM validation)	ipTM = 0.84; pTM = 0.83
	Acinetobacter baylyi	CR543861	YES	YES	YES (PFAM validation)	ipTM = 0.9; pTM = 0.82
	Acinetobacter baumannii	NC_009085	NO (AbaR disrupts ComM)	YES	YES (PFAM validation)	-
	Xylella fastidiosa	NC_004556	YES	YES	YES (PFAM validation)	ipTM = 0.82; pTM = 0.82
	Neisseria meningiditis	AE002098	YES	YES	YES (PFAM validation)	ipTM = 0.89; pTM = 0.8
	Bordetella pertussis	NC_002929	YES	YES	YES (PFAM validation)	ipTM = 0.83; pTM = 0.74
	Ralstonia solanacearum	NC_003295	YES	YES	YES (PFAM validation)	ipTM = 0.92; pTM = 0.77
	Acidovorax citrulli	NC_008752	YES	YES	YES (PFAM validation)	ipTM = 0.89; pTM = 0.81
	Magnetococcus marinus	NC_008576	YES	YES	YES (PFAM validation)	ipTM = 0.69; pTM = 0.81
	Agrobacterium tumefaciens	NC_003305	YES	NO	n/a	-
	Caulobacter crescentus	AE005673	YES	YES	YES (PFAM validation)	ipTM = 0.94; pTM = 0.84
	Helicobacter pylori	AE000511	YES	YES	YES	ipTM = 0.83; pTM = 0.84
	Campylobacter jejuni	AL111168	YES	YES	YES	ipTM = 0.9; pTM = 0.85
	Pelobacter propionicus	NC_008609	YES (but truncated)	YES	YES (PFAM validation)	ipTM = 0.17; pTM = 0.58
	Desulfococcus oleovorans	NC_009943	YES	YES	YES (PFAM validation)	ipTM = 0.72; pTM = 0.82
	Lawsonia intracellularis	NC_008011	YES	YES	YES (PFAM validation)	ipTM = 0.86; pTM = 0.8
	Rhodopirellula baltica	NC_005027	YES	YES	YES (PFAM validation)	ipTM = 0.76; pTM = 0.82
	Chlamydia trachomatis	NC_010287	NO	NO	n/a	-
	Chlorobium tepidum	NC_002932	YES	YES	YES (PFAM validation)	ipTM = 0.86; pTM = 0.83
	Bacteroides thetaiotaomicron	NC_004663	YES	YES	YES (PFAM validation)	ipTM = 0.69; pTM = 0.81
	Borrelia burgdorferi	NC_001318	YES	YES	NO (extended C-term)	-
	Leptospira interrogans	NC_004342	YES	YES	YES	ipTM = 0.17; pTM = 0.81
	Fusobacterium nucleatum	NC_003454	YES	YES	YES	ipTM = 0.9; pTM = 0.88
	Moorella thermoacetica	NC_007644	YES	YES	YES (PFAM validation)	ipTM = 0.64; pTM = 0.79
	Lachnoclostridium phytofermentans	NC_010001	YES	YES	YES (PFAM validation)	ipTM = 0.86; pTM = 0.83
	Mycoplasma pneumoniae	NC_000912	NO	NO	n/a	-
	Mesoplasma florum	NC_006055	NO	YES	NO	-
	Lactobacillus reuteri	NC_009513	NO	YES	NO	-
	Streptococcus pneumoniae	AE007317	NO	YES	NO	-
	Staphylococcus aureus	AP009351	NO	YES	NO	-
	Bacillus subtilis	NC_000964	NO	YES	NO	-
	Chloroflexus aurantiacus	NC_010175	YES	YES	YES (PFAM validation)	ipTM = 0.89; pTM = 0.85
	Synechocystis sp. PCC 6803	NC_000911	YES	YES	YES (PFAM validation)	ipTM = 0.92; pTM = 0.83
	Prochlorococcus marinus	NC_008820	YES	YES	YES (PFAM validation)	ipTM = 0.86; pTM = 0.76
	Streptomyces coelicolor	AL645882	YES	YES	NO (long disordered N-term)	-
	Mycobacterium smegmatis	NC_008596	YES	NO	n/a	-
	Deinococcus radiodurans	NC_001263	YES	YES	YES (PFAM validation)	ipTM = 0.85; pTM = 0.84
	Thermus thermophilus	NC_006461	YES	YES	YES (PFAM validation)	ipTM = 0.94; pTM = 0.89
	Methanococcus voltae	cp002057.1	NO	NO	n/a	-
	*AlphaFold3 modeling of the ComM / DprAC-term complex was performed only for species that contain ComM and a DprA homolog with a C-terminal winged helix domain. The DprA C-term domain sequence used as the input for AF3 for each of these species was delineated by the MSA shown in Fig. S3, starting at the position aligned with DprAVcL320 and ending at the C-terminus of each sequence. Other species …
