## Supplementary material for "DprA recruits ComM to facilitate recombination during natural transformation in Gram-negative bacteria": Dataset S2

### Sheet: Figure 1
PANEL C
SUMMARY STATISTICS
	wt	∆comMHp	∆comMHp; ureA::comMHp	∆dprAHp	∆dprAHp; ureA::dprAHp	∆dprAHp; ureA::dprAHpΔC-ter	∆comMHp; ∆dprAHp; ureA::dprAHpΔC-ter	∆dprAHp; ureA::dprAHpL252E
Number of values	22	24	17	5	18	8	8	13
Minimum	1.15e-05	9.8e-08	4.13e-06	1e-08	6.74e-06	3e-07	1.9e-07	3.86e-07
Maximum	0.000936	3.82e-05	0.0081	3.13e-07	0.0029	4.81e-06	1.4e-05	6.95e-05
Range	0.0009245	3.81e-05	0.008096	3.03e-07	0.002893	4.51e-06	1.381e-05	6.911e-05
Mean	0.0002192	8.266e-06	0.0006252	1.1e-07	0.0005181	2.586e-06	2.426e-06	1.282e-05
Std. Deviation	0.0002664	1.091e-05	0.001939	1.307e-07	0.0007779	1.606e-06	4.7e-06	2.006e-05
Std. Error of Mean	5.679e-05	2.227e-06	0.0004702	5.844e-08	0.0001834	5.68e-07	1.662e-06	5.564e-06
STATISTICAL COMPARISONS (of log-transformed data)
	Mean Diff.	95.00% CI of diff.	Below threshold?	Summary	Adjusted P Value
wt vs. ∆comMHp	1.571	0.9295 to 2.212	Yes	****	<0.0001
wt vs. ∆comMHp; ureA::comMHp	0.1374	-0.5639 to 0.8387	No	ns	0.9987
wt vs. ∆dprAHp	3.347	2.271 to 4.423	Yes	****	<0.0001
wt vs. ∆dprAHp; ureA::dprAHp	-0.1877	-0.8779 to 0.5025	No	ns	0.9903
wt vs. ∆dprAHp; ureA::dprAHpΔC-ter	1.734	0.8376 to 2.631	Yes	****	<0.0001
wt vs. ∆comMHp; ∆dprAHp; ureA::dprAHpΔC-ter	2.068	1.171 to 2.965	Yes	****	<0.0001
wt vs. ∆dprAHp; ureA::dprAHpL252E	1.42	0.6607 to 2.180	Yes	****	<0.0001
∆comMHp vs. ∆comMHp; ureA::comMHp	-1.433	-2.122 to -0.7447	Yes	****	<0.0001
∆comMHp vs. ∆dprAHp	1.776	0.7088 to 2.844	Yes	****	<0.0001
∆comMHp vs. ∆dprAHp; ureA::dprAHp	-1.758	-2.435 to -1.081	Yes	****	<0.0001
∆comMHp vs. ∆dprAHp; ureA::dprAHpΔC-ter	0.1637	-0.7229 to 1.050	No	ns	0.9991
∆comMHp vs. ∆comMHp; ∆dprAHp; ureA::dprAHpΔC-ter	0.4975	-0.3891 to 1.384	No	ns	0.6646
∆comMHp vs. ∆dprAHp; ureA::dprAHpL252E	-0.1501	-0.8980 to 0.5978	No	ns	0.9985
∆comMHp; ureA::comMHp vs. ∆dprAHp	3.21	2.105 to 4.314	Yes	****	<0.0001
∆comMHp; ureA::comMHp vs. ∆dprAHp; ureA::dprAHp	-0.3251	-1.060 to 0.4094	No	ns	0.8694
∆comMHp; ureA::comMHp vs. ∆dprAHp; ureA::dprAHpΔC-ter	1.597	0.6657 to 2.528	Yes	****	<0.0001
∆comMHp; ureA::comMHp vs. ∆comMHp; ∆dprAHp; ureA::dprAHpΔC-ter	1.931	0.9995 to 2.862	Yes	****	<0.0001
∆comMHp; ureA::comMHp vs. ∆dprAHp; ureA::dprAHpL252E	1.283	0.4829 to 2.083	Yes	****	<0.0001
∆dprAHp vs. ∆dprAHp; ureA::dprAHp	-3.535	-4.632 to -2.437	Yes	****	<0.0001
∆dprAHp vs. ∆dprAHp; ureA::dprAHpΔC-ter	-1.613	-2.851 to -0.3747	Yes	**	0.0026
∆dprAHp vs. ∆comMHp; ∆dprAHp; ureA::dprAHpΔC-ter	-1.279	-2.517 to -0.04087	Yes	*	0.0376
∆dprAHp vs. ∆dprAHp; ureA::dprAHpL252E	-1.927	-3.069 to -0.7837	Yes	****	<0.0001
∆dprAHp; ureA::dprAHp vs. ∆dprAHp; ureA::dprAHpΔC-ter	1.922	0.9991 to 2.845	Yes	****	<0.0001
∆dprAHp; ureA::dprAHp vs. ∆comMHp; ∆dprAHp; ureA::dprAHpΔC-ter	2.256	1.333 to 3.179	Yes	****	<0.0001
∆dprAHp; ureA::dprAHp vs. ∆dprAHp; ureA::dprAHpL252E	1.608	0.8177 to 2.399	Yes	****	<0.0001
∆dprAHp; ureA::dprAHpΔC-ter vs. ∆comMHp; ∆dprAHp; ureA::dprAHpΔC-ter	0.3338	-0.7520 to 1.420	No	ns	0.9801
∆dprAHp; ureA::dprAHpΔC-ter vs. ∆dprAHp; ureA::dprAHpL252E	-0.3138	-1.290 to 0.6621	No	ns	0.9744
∆dprAHp; ureA::dprAHpΔC-ter vs. ∆dprAHp; ureA::dprAHpL252E	-0.6476	-1.623 to 0.3283	No	ns	0.4527

### Sheet: Figure 2
PANEL C																PANEL D
SUMMARY STATISTICS																SUMMARY STATISTICS
	parent	∆comMVc	∆dprAVc	dprAVcL350E	dprAVcE353R	comMVcL455E	comMVcR497E	dprAVcL350E ∆comMVc	dprAVcE353R ∆comMVc	dprAVcE353R comMVcR497E	dprAVcL354E	dprAVcL354E ∆comMVc	dprAE353K	dprAE353Q			parent	∆comMVc	∆dprAVc	dprAVcL350E	dprAVcE353R	comMVcL455E	comMVcR497E
Number of values	5	6	3	3	3	3	3	3	3	3	3	3	3	3		Number of values	3	3	3	3	3	3	3
Minimum	0.00713	8.333e-05	1.163e-07	8.5e-05	2.222e-05	8.384e-05	0.003465	0.000123	3.368e-05	0.0003193	0.0002698	0.0001667	0.0002545	0.02857		Minimum	5.217e-05	3.133e-05	2.198e-07	0.0002603	0.0001818	0.0002637	0.000115
Maximum	0.1368	0.001109	1.724e-07	0.0001413	7.763e-05	0.0002857	0.009048	0.0003605	7.143e-05	0.001181	0.0003846	0.0002667	0.000625	0.05556		Maximum	0.0002907	0.00025	1.029e-06	0.00048	0.0003393	0.0006133	0.0006216
Range	0.1297	0.001025	5.614e-08	5.627e-05	5.541e-05	0.0002019	0.005582	0.0002375	3.774e-05	0.0008614	0.0001148	0.0001	0.0003705	0.02698		Range	0.0002385	0.0002187	8.096e-07	0.0002197	0.0001575	0.0003496	0.0005066
Mean	0.06104	0.000551	1.379e-07	0.0001157	4.81e-05	0.0001838	0.006018	0.0002309	5.863e-05	0.0007638	0.0003193	0.0002226	0.0004101	0.03857		Mean	0.0001481	0.0001224	6.096e-07	0.0003565	0.000257	0.0004483	0.0003131
Std. Deviation	0.06191	0.0004801	3.021e-08	2.849e-05	2.788e-05	0.000101	0.002821	0.0001202	2.16e-05	0.0004314	5.902e-05	5.106e-05	0.0001922	0.01479		Std. Deviation	0.0001259	0.0001138	4.056e-07	0.0001124	7.897e-05	0.0001756	0.0002708
Std. Error of Mean	0.02769	0.000196	1.744e-08	1.645e-05	1.61e-05	5.828e-05	0.001629	6.94e-05	1.247e-05	0.000249	3.407e-05	2.948e-05	0.000111	0.008538		Std. Error of Mean	7.27e-05	6.57e-05	2.342e-07	6.489e-05	4.559e-05	0.0001014	0.0001563
STATISTICAL COMPARISONS (of log-transformed data)																STATISTICAL COMPARISONS (of log-transformed data)
	Mean Diff.	95.00% CI of diff.	Below threshold?	Summary	Adjusted P Value												Mean Diff.	95.00% CI of diff.	Below threshold?	Summary	Adjusted P Value
parent vs. ∆comMVc	2.003	1.300 to 2.707	Yes	****	<0.0001											parent vs. ∆comMVc	0.1196	-0.7432 to 0.9823	No	ns	0.9988
parent vs. ∆dprAVc	5.407	4.559 to 6.255	Yes	****	<0.0001											parent vs. ∆dprAVc	2.356	1.494 to 3.219	Yes	****	<0.0001
parent vs. dprAVcL350E	2.486	1.638 to 3.334	Yes	****	<0.0001											parent vs. dprAVcL350E	-0.4756	-1.338 to 0.3871	No	ns	0.5208
parent vs. dprAVcE353R	2.912	2.064 to 3.760	Yes	****	<0.0001											parent vs. dprAVcE353R	-0.3337	-1.196 to 0.5291	No	ns	0.8318
parent vs. comMVcL455E	2.327	1.479 to 3.175	Yes	****	<0.0001											parent vs. comMVcL455E	-0.5639	-1.427 to 0.2988	No	ns	0.3387
parent vs. comMVcR497E	0.7936	-0.05450 to 1.642	No	ns	0.0853											parent vs. comMVcR497E	-0.3245	-1.187 to 0.5382	No	ns	0.8481
parent vs. dprAVcL350E ∆comMVc	2.218	1.370 to 3.066	Yes	****	<0.0001											∆comMVc vs. ∆dprAVc	2.237	1.374 to 3.100	Yes	****	<0.0001
parent vs. dprAVcE353R ∆comMVc	2.797	1.948 to 3.645	Yes	****	<0.0001											∆comMVc vs. dprAVcL350E	-0.5952	-1.458 to 0.2676	No	ns	0.285
parent vs. dprAVcE353R comMVcR497E	1.715	0.8673 to 2.563	Yes	****	<0.0001											∆comMVc vs. dprAVcE353R	-0.4532	-1.316 to 0.4095	No	ns	0.5719
parent vs. dprAVcL354E	2.041	1.193 to 2.889	Yes	****	<0.0001											∆comMVc vs. comMVcL455E	-0.6835	-1.546 to 0.1793	No	ns	0.1676
parent vs. dprAVcL354E ∆comMVc	2.201	1.353 to 3.049	Yes	****	<0.0001											∆comMVc vs. comMVcR497E	-0.4441	-1.307 to 0.4187	No	ns	0.593
parent vs. dprAE353K	1.958	1.110 to 2.806	Yes	****	<0.0001											∆dprAVc vs. dprAVcL350E	-2.832	-3.695 to -1.969	Yes	****	<0.0001
parent vs. dprAE353Q	-0.02642	-0.8745 to 0.8217	No	ns	>0.9999											∆dprAVc vs. dprAVcE353R	-2.69	-3.553 to -1.827	Yes	****	<0.0001
∆comMVc vs. ∆dprAVc	3.404	2.583 to 4.225	Yes	****	<0.0001											∆dprAVc vs. comMVcL455E	-2.92	-3.783 to -2.058	Yes	****	<0.0001
∆comMVc vs. dprAVcL350E	0.4829	-0.3383 to 1.304	No	ns	0.6805											∆dprAVc vs. comMVcR497E	-2.681	-3.544 to -1.818	Yes	****	<0.0001
∆comMVc vs. dprAVcE353R	0.9087	0.08752 to 1.730	Yes	*	0.0193											dprAVcL350E vs. dprAVcE353R	0.142	-0.7208 to 1.005	No	ns	0.997
∆comMVc vs. comMVcL455E	0.3239	-0.4973 to 1.145	No	ns	0.9716											dprAVcL350E vs. comMVcL455E	-0.08828	-0.9510 to 0.7745	No	ns	0.9998
∆comMVc vs. comMVcR497E	-1.21	-2.031 to -0.3886	Yes	***	0.0005											dprAVcL350E vs. comMVcR497E	0.1511	-0.7116 to 1.014	No	ns	0.9958
∆comMVc vs. dprAVcL350E ∆comMVc	0.2144	-0.6068 to 1.036	No	ns	0.9994											dprAVcE353R vs. comMVcL455E	-0.2302	-1.093 to 0.6325	No	ns	0.9646
∆comMVc vs. dprAVcE353R ∆comMVc	0.7932	-0.02798 to 1.614	No	ns	0.0666											dprAVcE353R vs. comMVcR497E	0.009142	-0.8536 to 0.8719	No	ns	>0.9999
∆comMVc vs. dprAVcE353R comMVcR497E	-0.288	-1.109 to 0.5332	No	ns	0.9892											comMVcL455E vs. comMVcR497E	0.2394	-0.6234 to 1.102	No	ns	0.9575
∆comMVc vs. dprAVcL354E	0.03755	-0.7836 to 0.8587	No	ns	>0.9999
∆comMVc vs. dprAVcL354E ∆comMVc	0.1976	-0.6236 to 1.019	No	ns	0.9997
∆comMVc vs. dprAE353K	-0.04526	-0.8664 to 0.7759	No	ns	>0.9999
∆comMVc vs. dprAE353Q	-2.03	-2.851 to -1.209	Yes	****	<0.0001
∆dprAVc vs. dprAVcL350E	-2.921	-3.869 to -1.973	Yes	****	<0.0001
∆dprAVc vs. dprAVcE353R	-2.495	-3.443 to -1.547	Yes	****	<0.0001
∆dprAVc vs. comMVcL455E	-3.08	-4.028 to -2.132	Yes	****	<0.0001
∆dprAVc vs. comMVcR497E	-4.614	-5.562 to -3.665	Yes	****	<0.0001
∆dprAVc vs. dprAVcL350E ∆comMVc	-3.19	-4.138 to -2.241	Yes	****	<0.0001
∆dprAVc vs. dprAVcE353R ∆comMVc	-2.611	-3.559 to -1.663	Yes	****	<0.0001
∆dprAVc vs. dprAVcE353R comMVcR497E	-3.692	-4.640 to -2.744	Yes	****	<0.0001
∆dprAVc vs. dprAVcL354E	-3.366	-4.315 to -2.418	Yes	****	<0.0001
∆dprAVc vs. dprAVcL354E ∆comMVc	-3.206	-4.155 to -2.258	Yes	****	<0.0001
∆dprAVc vs. dprAE353K	-3.449	-4.397 to -2.501	Yes	****	<0.0001
∆dprAVc vs. dprAE353Q	-5.434	-6.382 to -4.485	Yes	****	<0.0001
dprAVcL350E vs. dprAVcE353R	0.4258	-0.5224 to 1.374	No	ns	0.9273
dprAVcL350E vs. comMVcL455E	-0.159	-1.107 to 0.7892	No	ns	>0.9999
dprAVcL350E vs. comMVcR497E	-1.693	-2.641 to -0.7444	Yes	****	<0.0001
dprAVcL350E vs. dprAVcL350E ∆comMVc	-0.2685	-1.217 to 0.6797	No	ns	0.9985
dprAVcL350E vs. dprAVcE353R ∆comMVc	0.3103	-0.6379 to 1.259	No	ns	0.9941
dprAVcL350E vs. dprAVcE353R comMVcR497E	-0.7709	-1.719 to 0.1773	No	ns	0.2125
dprAVcL350E vs. dprAVcL354E	-0.4454	-1.394 to 0.5028	No	ns	0.9026
dprAVcL350E vs. dprAVcL354E ∆comMVc	-0.2854	-1.234 to 0.6629	No	ns	0.9973
dprAVcL350E vs. dprAE353K	-0.5282	-1.476 to 0.4200	No	ns	0.7495
dprAVcL350E vs. dprAE353Q	-2.513	-3.461 to -1.564	Yes	****	<0.0001
dprAVcE353R vs. comMVcL455E	-0.5848	-1.533 to 0.3634	No	ns	0.6134
dprAVcE353R vs. comMVcR497E	-2.118	-3.067 to -1.170	Yes	****	<0.0001
dprAVcE353R vs. dprAVcL350E ∆comMVc	-0.6943	-1.643 to 0.2539	No	ns	0.352
dprAVcE353R vs. dprAVcE353R ∆comMVc	-0.1155	-1.064 to 0.8327	No	ns	>0.9999
dprAVcE353R vs. dprAVcE353R comMVcR497E	-1.197	-2.145 to -0.2485	Yes	**	0.0044
dprAVcE353R vs. dprAVcL354E	-0.8712	-1.819 to 0.07706	No	ns	0.0977
dprAVcE353R vs. dprAVcL354E ∆comMVc	-0.7111	-1.659 to 0.2371	No	ns	0.3174
dprAVcE353R vs. dprAE353K	-0.954	-1.902 to -0.005740	Yes	*	0.0475
dprAVcE353R vs. dprAE353Q	-2.938	-3.887 to -1.990	Yes	****	<0.0001
comMVcL455E vs. comMVcR497E	-1.534	-2.482 to -0.5854	Yes	***	0.0001
comMVcL455E vs. dprAVcL350E ∆comMVc	-0.1095	-1.058 to 0.8387	No	ns	>0.9999
comMVcL455E vs. dprAVcE353R ∆comMVc	0.4693	-0.4789 to 1.418	No	ns	0.8661
comMVcL455E vs. dprAVcE353R comMVcR497E	-0.6119	-1.560 to 0.3363	No	ns	0.5455
comMVcL455E vs. dprAVcL354E	-0.2864	-1.235 to 0.6619	No	ns	0.9972
comMVcL455E vs. dprAVcL354E ∆comMVc	-0.1264	-1.075 to 0.8219	No	ns	>0.9999
comMVcL455E vs. dprAE353K	-0.3692	-1.317 to 0.5790	No	ns	0.9744
comMVcL455E vs. dprAE353Q	-2.354	-3.302 to -1.405	Yes	****	<0.0001
comMVcR497E vs. dprAVcL350E ∆comMVc	1.424	0.4759 to 2.372	Yes	***	0.0004
comMVcR497E vs. dprAVcE353R ∆comMVc	2.003	1.055 to 2.951	Yes	****	<0.0001
comMVcR497E vs. dprAVcE353R comMVcR497E	0.9218	-0.02646 to 1.870	No	ns	0.0633
comMVcR497E vs. dprAVcL354E	1.247	0.2991 to 2.196	Yes	**	0.0026
comMVcR497E vs. dprAVcL354E ∆comMVc	1.407	0.4591 to 2.356	Yes	***	0.0005
comMVcR497E vs. dprAE353K	1.164	0.2163 to 2.113	Yes	**	0.0061
comMVcR497E vs. dprAE353Q	-0.82	-1.768 to 0.1282	No	ns	0.1473
dprAVcL350E ∆comMVc vs. dprAVcE353R ∆comMVc	0.5788	-0.3694 to 1.527	No	ns	0.6284
dprAVcL350E ∆comMVc vs. dprAVcE353R comMVcR497E	-0.5024	-1.451 to 0.4458	No	ns	0.8048
dprAVcL350E ∆comMVc vs. dprAVcL354E	-0.1769	-1.125 to 0.7714	No	ns	>0.9999
dprAVcL350E ∆comMVc vs. dprAVcL354E ∆comMVc	-0.01685	-0.9651 to 0.9314	No	ns	>0.9999
dprAVcL350E ∆comMVc vs. dprAE353K	-0.2597	-1.208 to 0.6886	No	ns	0.9989
dprAVcL350E ∆comMVc vs. dprAE353Q	-2.244	-3.192 to -1.296	Yes	****	<0.0001
dprAVcE353R ∆comMVc vs. dprAVcE353R comMVcR497E	-1.081	-2.029 to -0.1330	Yes	*	0.0141
dprAVcE353R ∆comMVc vs. dprAVcL354E	-0.7557	-1.704 to 0.1926	No	ns	0.2366
dprAVcE353R ∆comMVc vs. dprAVcL354E ∆comMVc	-0.5956	-1.544 to 0.3526	No	ns	0.5862
dprAVcE353R ∆comMVc vs. dprAE353K	-0.8385	-1.787 to 0.1098	No	ns	0.1275
dprAVcE353R ∆comMVc vs. dprAE353Q	-2.823	-3.771 to -1.875	Yes	****	<0.0001
dprAVcE353R comMVcR497E vs. dprAVcL354E	0.3255	-0.6227 to 1.274	No	ns	0.991
dprAVcE353R comMVcR497E vs. dprAVcL354E ∆comMVc	0.4855	-0.4627 to 1.434	No	ns	0.8375
dprAVcE353R comMVcR497E vs. dprAE353K	0.2427	-0.7055 to 1.191	No	ns	0.9995
dprAVcE353R comMVcR497E vs. dprAE353Q	-1.742	-2.690 to -0.7936	Yes	****	<0.0001
dprAVcL354E vs. dprAVcL354E ∆comMVc	0.16	-0.7882 to 1.108	No	ns	>0.9999
dprAVcL354E vs. dprAE353K	-0.0828	-1.031 to 0.8654	No	ns	>0.9999
dprAVcL354E vs. dprAE353Q	-2.067	-3.016 to -1.119	Yes	****	<0.0001
dprAVcL354E ∆comMVc vs. dprAE353K	-0.2428	-1.191 to 0.7054	No	ns	0.9995
dprAVcL354E ∆comMVc vs. dprAE353Q	-2.227	-3.176 to -1.279	Yes	****	<0.0001
dprAE353K vs. dprAE353Q	-1.985	-2.933 to -1.036	Yes	****	<0.0001

### Sheet: Figure 3
PANEL B
SUMMARY STATISTICS
				245bp product							820bp product
	parent	∆comM	dprAL350E	dprAE353R	comML455E	comMR497E	dprAE353R comMR497E	parent	∆comM	dprAL350E	dprAE353R	comML455E	comMR497E	dprAE353R comMR497E	dprAL350E comMR497E
Number of values	5	5	3	3	4	3	3	7	7	6	3	3	6	3	3
Minimum	80.89	55.28	51.48	57.14	57.14	79.46	81.97	79.76	28	22.39	24.43	34.88	72.13	73.64	25.64
Maximum	87.47	63.49	61.75	75	70.81	82.78	88.41	88.14	43.75	42.16	50.67	38.95	84.75	76.43	45.45
Range	6.58	8.216	10.27	17.86	13.67	3.329	6.445	8.372	15.75	19.77	26.24	4.064	12.61	2.786	19.81
Mean	84.31	59.82	58.22	66.93	63.63	81.39	84.37	85.07	36.4	30.72	37.17	37.04	78.97	75.48	32.71
Std. Deviation	3.05	3.472	5.847	9.052	5.661	1.728	3.525	2.679	5.867	6.901	13.14	2.043	5.408	1.594	11.06
Std. Error of Mean	1.364	1.553	3.376	5.226	2.831	0.9976	2.035	1.013	2.218	2.817	7.585	1.179	2.208	0.9202	6.386
STATISTICAL COMPARISONS (of log-transformed data)
	Mean Diff.	95.00% CI of diff.	Below threshold?	Summary	Adjusted P Value
parent vs. ∆comM	0.1494	0.08181 to 0.2171	Yes	****	<0.0001
parent vs. dprAL350E	0.1621	0.08399 to 0.2402	Yes	****	<0.0001
parent vs. dprAE353R	0.1028	0.02467 to 0.1808	Yes	**	0.0056
parent vs. comML455E	0.1233	0.05159 to 0.1950	Yes	***	0.0003
parent vs. comMR497E	0.01517	-0.06292 to 0.09325	No	ns	0.9945
parent vs. dprAE353R comMR497E	-0.0002535	-0.07834 to 0.07783	No	ns	>0.9999
∆comM vs. dprAL350E	0.01265	-0.06544 to 0.09073	No	ns	0.998
∆comM vs. dprAE353R	-0.04668	-0.1248 to 0.03141	No	ns	0.4668
∆comM vs. comML455E	-0.02612	-0.09785 to 0.04561	No	ns	0.8872
∆comM vs. comMR497E	-0.1343	-0.2124 to -0.05618	Yes	***	0.0003
∆comM vs. dprAE353R comMR497E	-0.1497	-0.2278 to -0.07160	Yes	****	<0.0001	245bp product
dprAL350E vs. dprAE353R	-0.05932	-0.1466 to 0.02798	No	ns	0.3249
dprAL350E vs. comML455E	-0.03876	-0.1204 to 0.04290	No	ns	0.7079
dprAL350E vs. comMR497E	-0.1469	-0.2342 to -0.05961	Yes	***	0.0004
dprAL350E vs. dprAE353R comMR497E	-0.1623	-0.2496 to -0.07503	Yes	***	0.0001
dprAE353R vs. comML455E	0.02056	-0.06111 to 0.1022	No	ns	0.9789
dprAE353R vs. comMR497E	-0.08759	-0.1749 to -0.0002888	Yes	*	0.0489
dprAE353R vs. dprAE353R comMR497E	-0.103	-0.1903 to -0.01571	Yes	*	0.0147
comML455E vs. comMR497E	-0.1081	-0.1898 to -0.02648	Yes	**	0.0053
comML455E vs. dprAE353R comMR497E	-0.1236	-0.2052 to -0.04191	Yes	**	0.0014
comMR497E vs. dprAE353R comMR497E	-0.01542	-0.1027 to 0.07188	No	ns	0.9967
	Mean Diff.	95.00% CI of diff.	Below threshold?	Summary	Adjusted P Value
parent vs. ∆comM	0.3735	0.2423 to 0.5047	Yes	****	<0.0001
parent vs. dprAL350E	0.4509	0.3144 to 0.5875	Yes	****	<0.0001
parent vs. dprAE353R	0.3783	0.2090 to 0.5477	Yes	****	<0.0001
parent vs. comML455E	0.3614	0.1920 to 0.5307	Yes	****	<0.0001
parent vs. comMR497E	0.03297	-0.1035 to 0.1695	No	ns	0.9927
parent vs. dprAE353R comMR497E	0.05179	-0.1175 to 0.2211	No	ns	0.9716
parent vs. dprAL350E comMR497E	0.4301	0.2608 to 0.5995	Yes	****	<0.0001
∆comM vs. dprAL350E	0.07743	-0.05910 to 0.2139	No	ns	0.5962
∆comM vs. dprAE353R	0.004831	-0.1645 to 0.1742	No	ns	>0.9999
∆comM vs. comML455E	-0.01214	-0.1815 to 0.1572	No	ns	>0.9999	820bp product
∆comM vs. comMR497E	-0.3405	-0.4771 to -0.2040	Yes	****	<0.0001
∆comM vs. dprAE353R comMR497E	-0.3217	-0.4910 to -0.1524	Yes	****	<0.0001
∆comM vs. dprAL350E comMR497E	0.05663	-0.1127 to 0.2260	No	ns	0.9544
dprAL350E vs. dprAE353R	-0.07259	-0.2461 to 0.1009	No	ns	0.8672
dprAL350E vs. comML455E	-0.08956	-0.2631 to 0.08395	No	ns	0.6997
dprAL350E vs. comMR497E	-0.418	-0.5596 to -0.2763	Yes	****	<0.0001
dprAL350E vs. dprAE353R comMR497E	-0.3991	-0.5727 to -0.2256	Yes	****	<0.0001
dprAL350E vs. dprAL350E comMR497E	-0.02079	-0.1943 to 0.1527	No	ns	>0.9999
dprAE353R vs. comML455E	-0.01697	-0.2173 to 0.1834	No	ns	>0.9999
dprAE353R vs. comMR497E	-0.3454	-0.5189 to -0.1719	Yes	****	<0.0001
dprAE353R vs. dprAE353R comMR497E	-0.3265	-0.5269 to -0.1262	Yes	***	0.0002
dprAE353R vs. dprAL350E comMR497E	0.0518	-0.1486 to 0.2522	No	ns	0.989
comML455E vs. comMR497E	-0.3284	-0.5019 to -0.1549	Yes	****	<0.0001
comML455E vs. dprAE353R comMR497E	-0.3096	-0.5099 to -0.1092	Yes	***	0.0005
comML455E vs. dprAL350E comMR497E	0.06877	-0.1316 to 0.2691	No	ns	0.948
comMR497E vs. dprAE353R comMR497E	0.01882	-0.1547 to 0.1923	No	ns	>0.9999
comMR497E vs. dprAL350E comMR497E	0.3972	0.2237 to 0.5707	Yes	****	<0.0001
dprAE353R comMR497E vs. dprAL350E comMR497E	0.3784	0.1780 to 0.5787	Yes	****	<0.0001

### Sheet: Figure 4
PANEL B								PANEL C
SUMMARY STATISTICS								SUMMARY STATISTICS
	parent	dprAL350E	comML455E	comMR497E	dprAE353R	dprAE353R comMR497E			parent			dprAL350E			comML455E			comMR497E			dprAE353R			dprAE353R comMR497E
Number of values	3	3	3	3	3	3		ComM foci	mean	SD	n	mean	SD	n	mean	SD	n				mean	SD	n	mean	SD	n
								0	40	2.88675	3	100	0	3	100	0	3	86.6667	7.63763	3	100	0	3	98.3333	1.73205e-08	3
Minimum	58.33	1.67	1.67	6.667	1.67	1.667		1	29.4444	5.35758	3	0	0	3	0	0	3	13.3333	7.63763	3	0	0	3	1.66667	1.73205e-09	3
Maximum	63.33	1.67	1.67	21.67	1.67	1.667		2	18.8889	7.51542	3	0	0	3	0	0	3	0	0	3	0	0	3	0	0	3
Range	5	0	0	15	0	0		3	9.44444	2.54588	3	0	0	3	0	0	3	0	0	3	0	0	3	0	0	3
								4	2.22222	0.96225	3	0	0	3	0	0	3	0	0	3	0	0	3	0	0	3
Mean	60	1.67	1.67	13.33	1.67	1.667
Std. Deviation	2.887	0	0	7.638	0	0
Std. Error of Mean	1.667	0	0	4.41	0	0

### Sheet: Figure 5
PANEL A										PANEL B
SUMMARY STATISTICS										SUMMARY STATISTICS
	parent	ComMHp only	DprAHp only	ComMHp + DprAHp	∆comM	∆comM ComMHp only	∆comM DprAHp only	∆comM ComMHp + DprAHp
Number of values	3	3	3	3	3	3	3	3			parent	∆comM	ComMHp only	∆comM ComMHp only	ComMHp + DprAHp	∆comM ComMHp + DprAHp
										Number of values	3	3	3	3	3	3
Minimum	0.0001784	0.00032	2.469e-05	1.323e-05	1.176e-06	2.787e-06	5.97e-07	1.403e-05
Maximum	0.001379	0.0007872	8.966e-05	5.094e-05	9.063e-06	7.727e-06	2.449e-06	1.842e-05		Minimum	80.44	29.41	72.32	37.21	66.92	69.7
Range	0.001201	0.0004672	6.496e-05	3.772e-05	7.886e-06	4.94e-06	1.852e-06	4.389e-06		Maximum	84.12	41.49	75.99	55.88	78.73	78.65
										Range	3.684	12.08	3.672	18.67	11.81	8.955
Mean	0.0006042	0.0005024	5.263e-05	2.659e-05	4.191e-06	4.635e-06	1.374e-06	1.582e-05
Std. Deviation	0.0006723	0.0002499	3.342e-05	2.112e-05	4.259e-06	2.695e-06	9.611e-07	2.306e-06		Mean	81.86	36.13	73.96	45.65	71.75	73.32
Std. Error of Mean	0.0003882	0.0001443	1.929e-05	1.22e-05	2.459e-06	1.556e-06	5.549e-07	1.331e-06		Std. Deviation	1.978	6.154	1.867	9.464	6.191	4.714
										Std. Error of Mean	1.142	3.553	1.078	5.464	3.574	2.721
STATISTICAL COMPARISONS (of log-transformed data)										STATISTICAL COMPARISONS (of log-transformed data)
	Mean Diff.	95.00% CI of diff.	Below threshold?	Summary	Adjusted P Value						Mean Diff.	95.00% CI of diff.	Below threshold?	Summary	Adjusted P Value
parent vs. ComMHp only	-0.06855	-0.9652 to 0.8281	No	ns	>0.9999					parent vs. ∆comM	0.3595	0.2173 to 0.5017	Yes	****	<0.0001
parent vs. DprAHp only	0.9378	0.04124 to 1.834	Yes	*	0.037					parent vs. ComMHp only	0.0441	-0.09812 to 0.1863	No	ns	0.8947
parent vs. ComMHp + DprAHp	1.259	0.3621 to 2.155	Yes	**	0.0034					parent vs. ∆comM ComMHp only	0.2597	0.1175 to 0.4019	Yes	***	0.0006
parent vs. ∆comM	2.134	1.237 to 3.031	Yes	****	<0.0001					parent vs. ComMHp + DprAHp	0.05823	-0.08399 to 0.2004	No	ns	0.7402
parent vs. ∆comM ComMHp only	1.978	1.082 to 2.875	Yes	****	<0.0001					parent vs. ∆comM ComMHp + DprAHp	0.04836	-0.09386 to 0.1906	No	ns	0.8548
parent vs. ∆comM DprAHp only	2.534	1.637 to 3.430	Yes	****	<0.0001					∆comM vs. ComMHp only	-0.3154	-0.4576 to -0.1732	Yes	****	<0.0001
parent vs. ∆comM ComMHp + DprAHp	1.403	0.5064 to 2.300	Yes	**	0.0011					∆comM vs. ∆comM ComMHp only	-0.09983	-0.2421 to 0.04238	No	ns	0.2444
ComMHp only vs. DprAHp only	1.006	0.1098 to 1.903	Yes	*	0.0223					∆comM vs. ComMHp + DprAHp	-0.3013	-0.4435 to -0.1591	Yes	***	0.0001
ComMHp only vs. ComMHp + DprAHp	1.327	0.4306 to 2.224	Yes	**	0.002					∆comM vs. ∆comM ComMHp + DprAHp	-0.3112	-0.4534 to -0.1689	Yes	***	0.0001
ComMHp only vs. ∆comM	2.203	1.306 to 3.099	Yes	****	<0.0001					ComMHp only vs. ∆comM ComMHp only	0.2156	0.07336 to 0.3578	Yes	**	0.0028
ComMHp only vs. ∆comM ComMHp only	2.047	1.150 to 2.943	Yes	****	<0.0001					ComMHp only vs. ComMHp + DprAHp	0.01413	-0.1281 to 0.1563	No	ns	0.9993
ComMHp only vs. ∆comM DprAHp only	2.602	1.705 to 3.499	Yes	****	<0.0001					ComMHp only vs. ∆comM ComMHp + DprAHp	0.004255	-0.1380 to 0.1465	No	ns	>0.9999
ComMHp only vs. ∆comM ComMHp + DprAHp	1.472	0.5750 to 2.368	Yes	***	0.0007					∆comM ComMHp only vs. ComMHp + DprAHp	-0.2014	-0.3437 to -0.05923	Yes	**	0.0048
DprAHp only vs. ComMHp + DprAHp	0.3208	-0.5758 to 1.217	No	ns	0.908					∆comM ComMHp only vs. ∆comM ComMHp + DprAHp	-0.2113	-0.3535 to -0.06911	Yes	**	0.0033
DprAHp only vs. ∆comM	1.196	0.2995 to 2.093	Yes	**	0.0054					ComMHp + DprAHp vs. ∆comM ComMHp + DprAHp	-0.009877	-0.1521 to 0.1323	No	ns	0.9999
DprAHp only vs. ∆comM ComMHp only	1.04	0.1437 to 1.937	Yes	*	0.0173
DprAHp only vs. ∆comM DprAHp only	1.596	0.6991 to 2.492	Yes	***	0.0003
DprAHp only vs. ∆comM ComMHp + DprAHp	0.4652	-0.4314 to 1.362	No	ns	0.6309
ComMHp + DprAHp vs. ∆comM	0.8753	-0.02133 to 1.772	No	ns	0.0583
ComMHp + DprAHp vs. ∆comM ComMHp only	0.7194	-0.1772 to 1.616	No	ns	0.1688
ComMHp + DprAHp vs. ∆comM DprAHp only	1.275	0.3782 to 2.171	Yes	**	0.003
ComMHp + DprAHp vs. ∆comM ComMHp + DprAHp	0.1444	-0.7522 to 1.041	No	ns	0.999
∆comM vs. ∆comM ComMHp only	-0.1558	-1.052 to 0.7408	No	ns	0.9983
∆comM vs. ∆comM DprAHp only	0.3996	-0.4971 to 1.296	No	ns	0.7749
∆comM vs. ∆comM ComMHp + DprAHp	-0.7309	-1.628 to 0.1657	No	ns	0.1568
∆comM ComMHp only vs. ∆comM DprAHp only	0.5554	-0.3412 to 1.452	No	ns	0.4296
∆comM ComMHp only vs. ∆comM ComMHp + DprAHp	-0.5751	-1.472 to 0.3215	No	ns	0.3896
∆comM DprAHp only vs. ∆comM ComMHp + DprAHp	-1.13	-2.027 to -0.2339	Yes	**	0.0088

### Sheet: Figure S2
PANEL A							PANEL B
SUMMARY STATISTICS							SUMMARY STATISTICS
	T18 / T25	T18-Zip / T25-Zip	ComMHp-T18 / DprAHp-T25	ComMHp-T18 / T25-DprAHpL252E-T25	ComMHp-T18 / DprAHpL252A-T25			T18 / T25	T18-DprA_C-term_WT / ComM-T25	T18-DprA_C-term_L350E / ComM-T25	T18-DprA_C-term_E353R / ComM-T25	T18-DprA_C-term_WT / ComM_L455E-T25	T18-DprA_C-term_WT / ComM_R497E-T25	T18-DprA_C-term_E353R / ComM_R497E-T25	T18 / ComM-T25	T18 / ComM_L455E-T25	T18 / ComM_R497E-T25	T18-DprA_C-term_WT / T25	T18-DprA_C-term_L350E / T25	T18-DprA_C-term_E353R / T25	T18-zip / T25-zip
Number of values	2	3	3	2	3		Number of values	3	3	3	3	3	3	3	3	3	3	3	3	3	3
Minimum	49	2156	531	41	301		Minimum	0.4876	47.41	0.4132	0.4132	0.3471	2.264	0.2886	0.281	0.1488	0.4793	0.2149	0.2149	0.5455	177.2
Maximum	62	2321	601	54	738		Maximum	1.273	64.92	1.207	1.405	1.074	7.363	2.083	0.6777	0.5124	0.7438	0.6116	0.8099	0.806	201.4
Range	13	165	70	13	437		Range	0.7852	17.51	0.7934	0.9917	0.7273	5.099	1.794	0.3967	0.3636	0.2645	0.3967	0.595	0.2605	24.18
Mean	55.5	2226	556.3	47.5	536.3		Mean	0.8289	56.91	0.8617	0.8117	0.6596	4.983	0.9502	0.4754	0.3895	0.6399	0.4546	0.5506	0.6543	191.2
Std. Deviation	9.192	85.44	38.8	9.192	220.4		Std. Deviation	0.4025	8.847	0.4067	0.5238	0.3743	2.566	0.9854	0.1985	0.2085	0.141	0.2109	0.3048	0.1354	12.55
Std. Error of Mean	6.5	49.33	22.4	6.5	127.3		Std. Error of Mean	0.2324	5.108	0.2348	0.3024	0.2161	1.482	0.5689	0.1146	0.1204	0.08143	0.1218	0.176	0.07818	7.243
STATISTICAL COMPARISONS (of log-transformed data)							STATISTICAL COMPARISONS (of log-transformed data)
	Mean Diff.	95.00% CI of diff.	Below threshold?	Summary	Adjusted P Value			Mean Diff.	95.00% CI of diff.	Below threshold?	Summary	Adjusted P Value
T18 / T25 vs. T18-Zip / T25-Zip	-1.606	-1.950 to -1.262	Yes	****	<0.0001		T18 / T25 vs. T18-DprA_C-term_WT / ComM-T25	-1.867	-2.589 to -1.145	Yes	****	<0.0001
T18 / T25 vs. ComMHp-T18 / DprAHp-T25	-1.003	-1.347 to -0.6595	Yes	****	<0.0001		T18 / T25 vs. T18-DprA_C-term_L350E / ComM-T25	-0.009479	-0.7318 to 0.7129	No	ns	>0.9999
T18 / T25 vs. ComMHp-T18 / T25-DprAHpL252E-T25	0.06871	-0.3079 to 0.4454	No	ns	0.9657		T18 / T25 vs. T18-DprA_C-term_E353R / ComM-T25	0.03328	-0.6891 to 0.7556	No	ns	>0.9999
T18 / T25 vs. ComMHp-T18 / DprAHpL252A-T25	-0.9595	-1.303 to -0.6157	Yes	****	<0.0001		T18 / T25 vs. T18-DprA_C-term_WT / ComM_L455E-T25	0.1121	-0.6103 to 0.8345	No	ns	>0.9999
T18-Zip / T25-Zip vs. ComMHp-T18 / DprAHp-T25	0.6026	0.2951 to 0.9101	Yes	***	0.001		T18 / T25 vs. T18-DprA_C-term_WT / ComM_R497E-T25	-0.7647	-1.487 to -0.04237	Yes	*	0.0305
T18-Zip / T25-Zip vs. ComMHp-T18 / T25-DprAHpL252E-T25	1.675	1.331 to 2.018	Yes	****	<0.0001		T18 / T25 vs. T18-DprA_C-term_E353R / ComM_R497E-T25	0.06481	-0.6576 to 0.7872	No	ns	>0.9999
T18-Zip / T25-Zip vs. ComMHp-T18 / DprAHpL252A-T25	0.6464	0.3389 to 0.9539	Yes	***	0.0006		T18 / T25 vs. T18 / ComM-T25	0.2348	-0.4876 to 0.9571	No	ns	0.9934
ComMHp-T18 / DprAHp-T25 vs. ComMHp-T18 / T25-DprAHpL252E-T25	1.072	0.7282 to 1.416	Yes	****	<0.0001		T18 / T25 vs. T18 / ComM_L455E-T25	0.3555	-0.3669 to 1.078	No	ns	0.8578
ComMHp-T18 / DprAHp-T25 vs. ComMHp-T18 / DprAHpL252A-T25	0.04382	-0.2637 to 0.3513	No	ns	0.9859		T18 / T25 vs. T18 / ComM_R497E-T25	0.0863	-0.6361 to 0.8087	No	ns	>0.9999
ComMHp-T18 / T25-DprAHpL252E-T25 vs. ComMHp-T18 / DprAHpL252A-T25	-1.028	-1.372 to -0.6844	Yes	****	<0.0001		T18 / T25 vs. T18-DprA_C-term_WT / T25	0.2684	-0.4540 to 0.9907	No	ns	0.9794
							T18 / T25 vs. T18-DprA_C-term_L350E / T25	0.2054	-0.5170 to 0.9277	No	ns	0.9981
							T18 / T25 vs. T18-DprA_C-term_E353R / T25	0.0748	-0.6476 to 0.7972	No	ns	>0.9999
							T18 / T25 vs. T18-zip / T25-zip	-2.396	-3.119 to -1.674	Yes	****	<0.0001
							T18-DprA_C-term_WT / ComM-T25 vs. T18-DprA_C-term_L350E / ComM-T25	1.857	1.135 to 2.580	Yes	****	<0.0001
							T18-DprA_C-term_WT / ComM-T25 vs. T18-DprA_C-term_E353R / ComM-T25	1.9	1.178 to 2.623	Yes	****	<0.0001
							T18-DprA_C-term_WT / ComM-T25 vs. T18-DprA_C-term_WT / ComM_L455E-T25	1.979	1.257 to 2.701	Yes	****	<0.0001
							T18-DprA_C-term_WT / ComM-T25 vs. T18-DprA_C-term_WT / ComM_R497E-T25	1.102	0.3798 to 1.825	Yes	***	0.0004
							T18-DprA_C-term_WT / ComM-T25 vs. T18-DprA_C-term_E353R / ComM_R497E-T25	1.932	1.209 to 2.654	Yes	****	<0.0001
							T18-DprA_C-term_WT / ComM-T25 vs. T18 / ComM-T25	2.102	1.379 to 2.824	Yes	****	<0.0001
							T18-DprA_C-term_WT / ComM-T25 vs. T18 / ComM_L455E-T25	2.222	1.500 to 2.945	Yes	****	<0.0001
							T18-DprA_C-term_WT / ComM-T25 vs. T18 / ComM_R497E-T25	1.953	1.231 to 2.676	Yes	****	<0.0001
							T18-DprA_C-term_WT / ComM-T25 vs. T18-DprA_C-term_WT / T25	2.135	1.413 to 2.858	Yes	****	<0.0001
							T18-DprA_C-term_WT / ComM-T25 vs. T18-DprA_C-term_L350E / T25	2.072	1.350 to 2.795	Yes	****	<0.0001
							T18-DprA_C-term_WT / ComM-T25 vs. T18-DprA_C-term_E353R / T25	1.942	1.219 to 2.664	Yes	****	<0.0001
							T18-DprA_C-term_WT / ComM-T25 vs. T18-zip / T25-zip	-0.5294	-1.252 to 0.1930	No	ns	0.3382
							T18-DprA_C-term_L350E / ComM-T25 vs. T18-DprA_C-term_E353R / ComM-T25	0.04276	-0.6796 to 0.7651	No	ns	>0.9999
							T18-DprA_C-term_L350E / ComM-T25 vs. T18-DprA_C-term_WT / ComM_L455E-T25	0.1216	-0.6008 to 0.8439	No	ns	>0.9999
							T18-DprA_C-term_L350E / ComM-T25 vs. T18-DprA_C-term_WT / ComM_R497E-T25	-0.7553	-1.478 to -0.03289	Yes	*	0.0341
							T18-DprA_C-term_L350E / ComM-T25 vs. T18-DprA_C-term_E353R / ComM_R497E-T25	0.07429	-0.6481 to 0.7967	No	ns	>0.9999
							T18-DprA_C-term_L350E / ComM-T25 vs. T18 / ComM-T25	0.2442	-0.4781 to 0.9666	No	ns	0.9906
							T18-DprA_C-term_L350E / ComM-T25 vs. T18 / ComM_L455E-T25	0.365	-0.3574 to 1.087	No	ns	0.8354
							T18-DprA_C-term_L350E / ComM-T25 vs. T18 / ComM_R497E-T25	0.09578	-0.6266 to 0.8181	No	ns	>0.9999
							T18-DprA_C-term_L350E / ComM-T25 vs. T18-DprA_C-term_WT / T25	0.2778	-0.4445 to 1.000	No	ns	0.9729
							T18-DprA_C-term_L350E / ComM-T25 vs. T18-DprA_C-term_L350E / T25	0.2149	-0.5075 to 0.9372	No	ns	0.9971
							T18-DprA_C-term_L350E / ComM-T25 vs. T18-DprA_C-term_E353R / T25	0.08428	-0.6381 to 0.8066	No	ns	>0.9999
							T18-DprA_C-term_L350E / ComM-T25 vs. T18-zip / T25-zip	-2.387	-3.109 to -1.664	Yes	****	<0.0001
							T18-DprA_C-term_E353R / ComM-T25 vs. T18-DprA_C-term_WT / ComM_L455E-T25	0.07881	-0.6436 to 0.8012	No	ns	>0.9999
							T18-DprA_C-term_E353R / ComM-T25 vs. T18-DprA_C-term_WT / ComM_R497E-T25	-0.798	-1.520 to -0.07566	Yes	*	0.0204
							T18-DprA_C-term_E353R / ComM-T25 vs. T18-DprA_C-term_E353R / ComM_R497E-T25	0.03153	-0.6908 to 0.7539	No	ns	>0.9999
							T18-DprA_C-term_E353R / ComM-T25 vs. T18 / ComM-T25	0.2015	-0.5209 to 0.9238	No	ns	0.9984
							T18-DprA_C-term_E353R / ComM-T25 vs. T18 / ComM_L455E-T25	0.3222	-0.4002 to 1.045	No	ns	0.922
							T18-DprA_C-term_E353R / ComM-T25 vs. T18 / ComM_R497E-T25	0.05301	-0.6693 to 0.7754	No	ns	>0.9999
							T18-DprA_C-term_E353R / ComM-T25 vs. T18-DprA_C-term_WT / T25	0.2351	-0.4873 to 0.9574	No	ns	0.9933
							T18-DprA_C-term_E353R / ComM-T25 vs. T18-DprA_C-term_L350E / T25	0.1721	-0.5503 to 0.8945	No	ns	0.9997
							T18-DprA_C-term_E353R / ComM-T25 vs. T18-DprA_C-term_E353R / T25	0.04152	-0.6808 to 0.7639	No	ns	>0.9999
							T18-DprA_C-term_E353R / ComM-T25 vs. T18-zip / T25-zip	-2.43	-3.152 to -1.707	Yes	****	<0.0001
							T18-DprA_C-term_WT / ComM_L455E-T25 vs. T18-DprA_C-term_WT / ComM_R497E-T25	-0.8768	-1.599 to -0.1545	Yes	**	0.0076
							T18-DprA_C-term_WT / ComM_L455E-T25 vs. T18-DprA_C-term_E353R / ComM_R497E-T25	-0.04728	-0.7696 to 0.6751	No	ns	>0.9999
							T18-DprA_C-term_WT / ComM_L455E-T25 vs. T18 / ComM-T25	0.1227	-0.5997 to 0.8450	No	ns	>0.9999
							T18-DprA_C-term_WT / ComM_L455E-T25 vs. T18 / ComM_L455E-T25	0.2434	-0.4790 to 0.9657	No	ns	0.9909
							T18-DprA_C-term_WT / ComM_L455E-T25 vs. T18 / ComM_R497E-T25	-0.0258	-0.7482 to 0.6966	No	ns	>0.9999
							T18-DprA_C-term_WT / ComM_L455E-T25 vs. T18-DprA_C-term_WT / T25	0.1563	-0.5661 to 0.8786	No	ns	0.9999
							T18-DprA_C-term_WT / ComM_L455E-T25 vs. T18-DprA_C-term_L350E / T25	0.09328	-0.6291 to 0.8156	No	ns	>0.9999
							T18-DprA_C-term_WT / ComM_L455E-T25 vs. T18-DprA_C-term_E353R / T25	-0.03729	-0.7597 to 0.6851	No	ns	>0.9999
							T18-DprA_C-term_WT / ComM_L455E-T25 vs. T18-zip / T25-zip	-2.508	-3.231 to -1.786	Yes	****	<0.0001
							T18-DprA_C-term_WT / ComM_R497E-T25 vs. T18-DprA_C-term_E353R / ComM_R497E-T25	0.8295	0.1072 to 1.552	Yes	*	0.0138
							T18-DprA_C-term_WT / ComM_R497E-T25 vs. T18 / ComM-T25	0.9995	0.2771 to 1.722	Yes	**	0.0015
							T18-DprA_C-term_WT / ComM_R497E-T25 vs. T18 / ComM_L455E-T25	1.12	0.3978 to 1.843	Yes	***	0.0003
							T18-DprA_C-term_WT / ComM_R497E-T25 vs. T18 / ComM_R497E-T25	0.851	0.1287 to 1.573	Yes	*	0.0106
							T18-DprA_C-term_WT / ComM_R497E-T25 vs. T18-DprA_C-term_WT / T25	1.033	0.3107 to 1.755	Yes	***	0.001
							T18-DprA_C-term_WT / ComM_R497E-T25 vs. T18-DprA_C-term_L350E / T25	0.9701	0.2477 to 1.692	Yes	**	0.0023
							T18-DprA_C-term_WT / ComM_R497E-T25 vs. T18-DprA_C-term_E353R / T25	0.8395	0.1172 to 1.562	Yes	*	0.0122
							T18-DprA_C-term_WT / ComM_R497E-T25 vs. T18-zip / T25-zip	-1.632	-2.354 to -0.9092	Yes	****	<0.0001
							T18-DprA_C-term_E353R / ComM_R497E-T25 vs. T18 / ComM-T25	0.1699	-0.5524 to 0.8923	No	ns	0.9997
							T18-DprA_C-term_E353R / ComM_R497E-T25 vs. T18 / ComM_L455E-T25	0.2907	-0.4317 to 1.013	No	ns	0.9619
							T18-DprA_C-term_E353R / ComM_R497E-T25 vs. T18 / ComM_R497E-T25	0.02149	-0.7009 to 0.7438	No	ns	>0.9999
							T18-DprA_C-term_E353R / ComM_R497E-T25 vs. T18-DprA_C-term_WT / T25	0.2035	-0.5188 to 0.9259	No	ns	0.9983
							T18-DprA_C-term_E353R / ComM_R497E-T25 vs. T18-DprA_C-term_L350E / T25	0.1406	-0.5818 to 0.8629	No	ns	>0.9999
							T18-DprA_C-term_E353R / ComM_R497E-T25 vs. T18-DprA_C-term_E353R / T25	0.009989	-0.7124 to 0.7324	No	ns	>0.9999
							T18-DprA_C-term_E353R / ComM_R497E-T25 vs. T18-zip / T25-zip	-2.461	-3.183 to -1.739	Yes	****	<0.0001
							T18 / ComM-T25 vs. T18 / ComM_L455E-T25	0.1207	-0.6016 to 0.8431	No	ns	>0.9999
							T18 / ComM-T25 vs. T18 / ComM_R497E-T25	-0.1485	-0.8708 to 0.5739	No	ns	>0.9999
							T18 / ComM-T25 vs. T18-DprA_C-term_WT / T25	0.0336	-0.6888 to 0.7560	No	ns	>0.9999
							T18 / ComM-T25 vs. T18-DprA_C-term_L350E / T25	-0.02938	-0.7517 to 0.6930	No	ns	>0.9999
							T18 / ComM-T25 vs. T18-DprA_C-term_E353R / T25	-0.16	-0.8823 to 0.5624	No	ns	0.9999
							T18 / ComM-T25 vs. T18-zip / T25-zip	-2.631	-3.353 to -1.909	Yes	****	<0.0001
							T18 / ComM_L455E-T25 vs. T18 / ComM_R497E-T25	-0.2692	-0.9915 to 0.4532	No	ns	0.9789
							T18 / ComM_L455E-T25 vs. T18-DprA_C-term_WT / T25	-0.08712	-0.8095 to 0.6352	No	ns	>0.9999
							T18 / ComM_L455E-T25 vs. T18-DprA_C-term_L350E / T25	-0.1501	-0.8725 to 0.5723	No	ns	>0.9999
							T18 / ComM_L455E-T25 vs. T18-DprA_C-term_E353R / T25	-0.2807	-1.003 to 0.4417	No	ns	0.9707
							T18 / ComM_L455E-T25 vs. T18-zip / T25-zip	-2.752	-3.474 to -2.029	Yes	****	<0.0001
							T18 / ComM_R497E-T25 vs. T18-DprA_C-term_WT / T25	0.1821	-0.5403 to 0.9044	No	ns	0.9994
							T18 / ComM_R497E-T25 vs. T18-DprA_C-term_L350E / T25	0.1191	-0.6033 to 0.8414	No	ns	>0.9999
							T18 / ComM_R497E-T25 vs. T18-DprA_C-term_E353R / T25	-0.0115	-0.7339 to 0.7109	No	ns	>0.9999
							T18 / ComM_R497E-T25 vs. T18-zip / T25-zip	-2.483	-3.205 to -1.760	Yes	****	<0.0001
							T18-DprA_C-term_WT / T25 vs. T18-DprA_C-term_L350E / T25	-0.06298	-0.7853 to 0.6594	No	ns	>0.9999
							T18-DprA_C-term_WT / T25 vs. T18-DprA_C-term_E353R / T25	-0.1936	-0.9159 to 0.5288	No	ns	0.9989
							T18-DprA_C-term_WT / T25 vs. T18-zip / T25-zip	-2.665	-3.387 to -1.942	Yes	****	<0.0001
							T18-DprA_C-term_L350E / T25 vs. T18-DprA_C-term_E353R / T25	-0.1306	-0.8529 to 0.5918	No	ns	>0.9999
							T18-DprA_C-term_L350E / T25 vs. T18-zip / T25-zip	-2.602	-3.324 to -1.879	Yes	****	<0.0001
							T18-DprA_C-term_E353R / T25 vs. T18-zip / T25-zip	-2.471	-3.193 to -1.749	Yes	****	<0.0001

### Sheet: Figure S4
SUMMARY STATISTICS
				245bp product							820bp product
	parent	∆comM	dprAL350E	dprAE353R	comML455E	comMR497E	dprAE353R comMR497E	parent	∆comM	dprAL350E	dprAE353R	comML455E	comMR497E	dprAE353R comMR497E	dprAL350E comMR497E
Minimum	0.0006875	2.185e-06	2.057e-06	5.6e-07	3.023e-06	4.837e-06	8.649e-05	0.001132	5.574e-06	7.581e-06	7.273e-06	2.176e-05	3.667e-05	0.0008556	2.778e-06
Maximum	0.001197	1.4e-05	4.382e-05	4.837e-05	5.359e-05	0.001373	0.0002077	0.01304	5.92e-05	7.778e-05	1.186e-05	5.5e-05	0.01065	0.001418	6.316e-06
Range	0.0005099	1.182e-05	4.177e-05	4.781e-05	5.057e-05	0.001368	0.0001213	0.01191	5.363e-05	7.02e-05	4.586e-06	3.324e-05	0.01061	0.0005624	3.538e-06
Mean	0.0009731	5.104e-06	1.638e-05	2.426e-05	2.497e-05	0.0006666	0.000145	0.005796	3.228e-05	3.701e-05	9.462e-06	3.846e-05	0.004359	0.001073	4.898e-06
Std. Deviation	0.0002087	5.017e-06	2.378e-05	2.391e-05	2.58e-05	0.0006849	6.074e-05	0.004611	2.474e-05	3.198e-05	2.3e-06	1.662e-05	0.004677	0.0003022	1.871e-06
Std. Error of Mean	9.333e-05	2.243e-06	1.373e-05	1.38e-05	1.29e-05	0.0003954	3.507e-05	0.001743	9.349e-06	1.306e-05	1.328e-06	9.595e-06	0.001909	0.0001745	1.08e-06
STATISTICAL COMPARISONS (of log-transformed data)
	Mean Diff.	95.00% CI of diff.	Below threshold?	Summary	Adjusted P Value
parent vs. ∆comM	2.392	0.9916 to 3.793	Yes	***	0.0004
parent vs. dprAL350E	2.158	0.5404 to 3.775	Yes	**	0.0049
parent vs. dprAE353R	2.043	0.4257 to 3.660	Yes	**	0.0082
parent vs. comML455E	1.898	0.4126 to 3.384	Yes	**	0.0074
parent vs. comMR497E	0.7742	-0.8430 to 2.391	No	ns	0.7001
parent vs. dprAE353R comMR497E	0.8452	-0.7720 to 2.462	No	ns	0.614
∆comM vs. dprAL350E	-0.2345	-1.852 to 1.383	No	ns	0.9989
∆comM vs. dprAE353R	-0.3492	-1.966 to 1.268	No	ns	0.9903
∆comM vs. comML455E	-0.494	-1.979 to 0.9915	No	ns	0.9228
∆comM vs. comMR497E	-1.618	-3.235 to -0.0006713	Yes	*	0.0499
∆comM vs. dprAE353R comMR497E	-1.547	-3.164 to 0.07031	No	ns	0.0664	245bp product
dprAL350E vs. dprAE353R	-0.1147	-1.923 to 1.693	No	ns	>0.9999
dprAL350E vs. comML455E	-0.2595	-1.951 to 1.432	No	ns	0.9985
dprAL350E vs. comMR497E	-1.383	-3.191 to 0.4247	No	ns	0.2092
dprAL350E vs. dprAE353R comMR497E	-1.312	-3.120 to 0.4957	No	ns	0.2578
dprAE353R vs. comML455E	-0.1448	-1.836 to 1.547	No	ns	>0.9999
dprAE353R vs. comMR497E	-1.269	-3.077 to 0.5394	No	ns	0.2915
dprAE353R vs. dprAE353R comMR497E	-1.198	-3.006 to 0.6104	No	ns	0.3522
comML455E vs. comMR497E	-1.124	-2.815 to 0.5674	No	ns	0.3488
comML455E vs. dprAE353R comMR497E	-1.053	-2.744 to 0.6384	No	ns	0.421
comMR497E vs. dprAE353R comMR497E	0.07098	-1.737 to 1.879	No	ns	>0.9999
	Mean Diff.	95.00% CI of diff.	Below threshold?	Summary	Adjusted P Value
parent vs. ∆comM	2.262	1.312 to 3.212	Yes	****	<0.0001
parent vs. dprAL350E	2.225	1.236 to 3.214	Yes	****	<0.0001
parent vs. dprAE353R	2.628	1.401 to 3.854	Yes	****	<0.0001
parent vs. comML455E	2.04	0.8137 to 3.267	Yes	***	0.0002
parent vs. comMR497E	0.5294	-0.4594 to 1.518	No	ns	0.6612
parent vs. dprAE353R comMR497E	0.5753	-0.6511 to 1.802	No	ns	0.7875
parent vs. dprAL350E comMR497E	2.931	1.705 to 4.157	Yes	****	<0.0001
∆comM vs. dprAL350E	-0.03704	-1.026 to 0.9517	No	ns	>0.9999
∆comM vs. dprAE353R	0.3657	-0.8607 to 1.592	No	ns	0.9753
∆comM vs. comML455E	-0.2219	-1.448 to 1.005	No	ns	0.9988	820bp product
∆comM vs. comMR497E	-1.733	-2.721 to -0.7438	Yes	****	<0.0001
∆comM vs. dprAE353R comMR497E	-1.687	-2.913 to -0.4603	Yes	**	0.0023
∆comM vs. dprAL350E comMR497E	0.669	-0.5574 to 1.895	No	ns	0.6407
dprAL350E vs. dprAE353R	0.4028	-0.8539 to 1.659	No	ns	0.9635
dprAL350E vs. comML455E	-0.1848	-1.442 to 1.072	No	ns	0.9997
dprAL350E vs. comMR497E	-1.696	-2.722 to -0.6695	Yes	***	0.0002
dprAL350E vs. dprAE353R comMR497E	-1.65	-2.906 to -0.3929	Yes	**	0.004
dprAL350E vs. dprAL350E comMR497E	0.706	-0.5507 to 1.963	No	ns	0.6071
dprAE353R vs. comML455E	-0.5876	-2.039 to 0.8635	No	ns	0.885
dprAE353R vs. comMR497E	-2.098	-3.355 to -0.8416	Yes	***	0.0002
dprAE353R vs. dprAE353R comMR497E	-2.052	-3.504 to -0.6013	Yes	**	0.0016
dprAE353R vs. dprAL350E comMR497E	0.3033	-1.148 to 1.754	No	ns	0.997
comML455E vs. comMR497E	-1.511	-2.767 to -0.2540	Yes	*	0.0101
comML455E vs. dprAE353R comMR497E	-1.465	-2.916 to -0.01369	Yes	*	0.0466
comML455E vs. dprAL350E comMR497E	0.8909	-0.5602 to 2.342	No	ns	0.5
comMR497E vs. dprAE353R comMR497E	0.04591	-1.211 to 1.303	No	ns	>0.9999
comMR497E vs. dprAL350E comMR497E	2.402	1.145 to 3.658	Yes	****	<0.0001
dprAE353R comMR497E vs. dprAL350E comMR497E	2.356	0.9046 to 3.807	Yes	***	0.0003
